# Functional characterization of cytochrome P450s associated with pyrethroid resistance in the olive fruit fly *Bactrocera oleae*

**DOI:** 10.1101/2022.12.07.519177

**Authors:** Anastasia Kampouraki, Dimitra Tsakireli, Venetia Koidou, Marianna Stavrakaki, Stavroula Kaili, Yannis Livadaras, Linda Grigoraki, Panagiotis Ioannidis, Emmanouil Roditakis, John Vontas

## Abstract

Resistance to pyrethroid insecticides has evolved in *Bactrocera oleae* populations in Greece, threatening the efficacy of control interventions based on this insecticide class. Here we report the collection of populations from Crete with resistance levels reaching up to 331-folds, compared to susceptible laboratory strains and show that pyrethroid resistance is substantially suppressed by the PBO synergist, suggesting the involvement of detoxification enzymes. To identify specific candidate genes implicated in resistance, we performed comparative transcriptomic analysis, between the pyrethroid resistant populations from Crete and the susceptible laboratory strains, using both whole bodies and Malpighian tubules. Several genes were found differentially transcribed between resistant and susceptible flies in each comparison, with P450s being among the most highly over-expressed detoxification genes in pyrethroid resistant populations. Four of the over-expressed P450s (*Cyp6A61, Cyp6G6, Cyp4P6* and *Cyp6G28*) were recombinantly expressed in *Escherichia coli* and *in vitro* metabolism assays revealed that CYP6A61 is capable of metabolizing alpha-cypermethrin, while CYP6G6, CYP4P6 and CYP6G28 are capable of metabolizing deltamethrin. No metabolism of neonicotinoid insecticides was recorded. We further silenced *CYP6G6 in vivo*, via RNAi, which led to a small, but significant increase in deltamethrin toxicity. The study provides valuable information towards the development of molecular diagnostics and evidence-based insecticide resistance management strategies.
