## Supplementary material for "Functional characterization of cytochrome P450s associated with pyrethroid resistance in the olive fruit fly *Bactrocera oleae*": Table S4

### Sheet: KP-UP_vs_L
Geneid	K-L_logFC	K-L_FDR	P-L_logFC	P-L_FDR	Annotation	Comments
LOC106618956	2.881	6.55432e-15	N/A	N/A	vacuolar protein sorting-associated protein VTA1 homolog
LOC106622002	5.38	8.14511e-08	3.807	1.67506e-09	V-type proton ATPase 116 kDa subunit a1-like
LOC118683143	N/A	N/A	2.312	0.000866476	uncharacterized protein LOC118683143
LOC118683002	2.455	5.5056e-28	N/A	N/A	uncharacterized protein LOC118683002	Also over-expressed in the malpighian tubules of the resistant PanagiaB population
LOC118682988	3.729	6.39085e-28	3.57	3.06989e-13	uncharacterized protein LOC118682988
LOC118682858	2.169	3.0339e-39	N/A	N/A	uncharacterized protein LOC118682858
LOC118681901	2.416	1.19684e-12	N/A	N/A	uncharacterized protein LOC118681901
LOC118681136	2.667	9.18463e-16	N/A	N/A	uncharacterized protein LOC118681136
LOC118681089	2.348	1.5779e-39	N/A	N/A	uncharacterized protein LOC118681089
LOC118680997	N/A	N/A	2.449	6.08727e-06	uncharacterized protein LOC118680997	Also over-expressed in the malpighian tubules of the resistant PanagiaB population
LOC118680103	2.176	1.55742e-09	N/A	N/A	uncharacterized protein LOC118680103
LOC118679804	4.277	2.49355e-21	3.495	2.35871e-15	uncharacterized protein LOC118679804
LOC118679756	2.179	1.00446e-09	2.418	1.16767e-11	uncharacterized protein LOC118679756
LOC106627298	2.089	1.14034e-06	N/A	N/A	uncharacterized protein LOC106627298
LOC106626485	2.125	1.6854e-08	N/A	N/A	uncharacterized protein LOC106626485
LOC106626263	2.606	2.20658e-07	5.879	0.000951218	uncharacterized protein LOC106626263
LOC106624573	2.054	1.7853e-12	N/A	N/A	uncharacterized protein LOC106624573
LOC106624245	2.081	6.69069e-07	N/A	N/A	uncharacterized protein LOC106624245
LOC106623472	2.254	3.84972e-11	N/A	N/A	uncharacterized protein LOC106623472
LOC106623411	2.253	3.01038e-42	N/A	N/A	uncharacterized protein LOC106623411
LOC106622915	2.274	0.000165644	N/A	N/A	uncharacterized protein LOC106622915
LOC106622913	3.417	5.09327e-10	N/A	N/A	uncharacterized protein LOC106622913
LOC106622672	3.035	6.48657e-10	2.771	9.09719e-07	uncharacterized protein LOC106622672
LOC106622184	2.137	4.52198e-36	N/A	N/A	uncharacterized protein LOC106622184
LOC106621811	2.354	3.3726e-06	N/A	N/A	uncharacterized protein LOC106621811
LOC106621810	2.048	6.41097e-07	N/A	N/A	uncharacterized protein LOC106621810
LOC106621416	4.731	3.2024e-06	N/A	N/A	uncharacterized protein LOC106621416
LOC106621128	N/A	N/A	3.96	7.2189e-07	uncharacterized protein LOC106621128
LOC106621055	2.181	2.42195e-13	N/A	N/A	uncharacterized protein LOC106621055
LOC106620942	2.467	2.1185e-11	N/A	N/A	uncharacterized protein LOC106620942
LOC106620863	2.441	3.2101e-05	N/A	N/A	uncharacterized protein LOC106620863
LOC106620830	2.14	1.19276e-10	N/A	N/A	uncharacterized protein LOC106620830
LOC106619852	4.411	2.43739e-10	N/A	N/A	uncharacterized protein LOC106619852	Also over-expressed in the malpighian tubules of the resistant PanagiaB population
LOC106619161	N/A	N/A	2.024	0.000770427	uncharacterized protein LOC106619161
LOC106618271	2.177	1.07536e-30	N/A	N/A	uncharacterized protein LOC106618271
LOC106616588	4.148	1.48551e-07	N/A	N/A	uncharacterized protein LOC106616588
LOC106616098	2.385	5.81385e-11	N/A	N/A	uncharacterized protein LOC106616098
LOC106615858	2.587	2.86414e-08	N/A	N/A	uncharacterized protein LOC106615858
LOC106615724	2.984	1.23299e-12	N/A	N/A	uncharacterized protein LOC106615724
LOC106614608	2.252	2.2458e-09	N/A	N/A	uncharacterized protein LOC106614608
LOC106614570	2.629	4.44716e-05	N/A	N/A	uncharacterized protein LOC106614570
LOC106617396	2	2.05033e-14	N/A	N/A	uncharacterized protein C11D3.03c
LOC106623376	3.253	4.84509e-35	N/A	N/A	UDP-glycosyltransferase UGT4-like
LOC118682405	3.114	2.40915e-16	N/A	N/A	UDP-glycosyltransferase UGT4-like
LOC118680791	2.737	5.5056e-28	N/A	N/A	UDP-glycosyltransferase UGT4-like
LOC118682404	2.204	1.48471e-20	N/A	N/A	UDP-glucosyltransferase 2-like	Also over-expressed in the malpighian tubules of the resistant PanagiaB population
LOC106626729	2.867	1.04773e-08	N/A	N/A	trypsin alpha-like
LOC106615897	2.236	1.98768e-12	N/A	N/A	trifunctional purine biosynthetic protein adenosine-3
LOC106620610	3.068	9.6432e-08	2.961	1.62888e-07	transferrin
LOC106616862	2.719	1.32842e-21	N/A	N/A	tetraspanin-6
LOC106622664	3.211	5.01533e-51	N/A	N/A	tenascin
LOC106614614	3.076	1.17472e-08	N/A	N/A	synaptic vesicle glycoprotein 2B
LOC118680863	N/A	N/A	2.074	1.77455e-05	synaptic vesicle glycoprotein 2A-like
LOC106626035	2.162	4.99248e-17	N/A	N/A	sulfotransferase 1 family member D1
LOC106626771	2.444	4.61836e-16	N/A	N/A	sterol O-acyltransferase 1
LOC106627796	2.371	3.62508e-21	2.295	2.90383e-23	solute carrier organic anion transporter family member 74D-like	Also over-expressed in the malpighian tubules of the resistant PanagiaB population
LOC106617764	2.375	6.42812e-07	N/A	N/A	serine protease snake-like
LOC106616433	2.412	0.000210223	2.792	0.000115701	serine protease inhibitor 42Dd
LOC106615452	3.133	8.08265e-09	N/A	N/A	sarcoplasmic calcium-binding protein
LOC106618708	2.071	2.88617e-09	N/A	N/A	rho GTPase-activating protein 100F
LOC106625745	4.223	2.06923e-72	3.533	2.21249e-42	regucalcin-like
LOC118680086	N/A	N/A	2.138	2.0384e-09	putative glycine-rich cell wall structural protein 1
LOC106627468	2.466	5.80334e-05	N/A	N/A	purine nucleoside phosphorylase
LOC106617662	2.682	0.000172781	N/A	N/A	protein SERAC1
LOC106614924	2.361	4.12333e-06	2.489	2.12478e-08	protein rhomboid
LOC106622858	2.327	1.66813e-15	N/A	N/A	protein CTLA-2-alpha
LOC118681745	8.358	3.50596e-16	9.233	8.90053e-30	protein C10-like	Also over-expressed in the malpighian tubules of the resistant PanagiaB population
LOC106620242	5.436	2.80527e-20	4.638	4.60502e-15	probable cytochrome P450 6a23
LOC106622034	4.365	8.27079e-19	4.138	1.25978e-16	probable cytochrome P450 313a4
LOC106617790	3.361	6.96693e-31	N/A	N/A	probable cytochrome P450 304a1
LOC106622736	2.395	6.36529e-09	N/A	N/A	probable cytochrome P450 12e1, mitochondrial
LOC106622732	2.37	5.4979e-07	N/A	N/A	probable cytochrome P450 12e1, mitochondrial
LOC106622342	2.291	2.89907e-08	N/A	N/A	probable cytochrome P450 12a4, mitochondrial
LOC106619276	N/A	N/A	2.191	4.90625e-11	probable ATP-dependent DNA helicase HFM1
LOC106615010	2.006	0.000605945	N/A	N/A	pneumococcal serine-rich repeat protein
LOC106620624	N/A	N/A	4.621	5.56842e-05	pickpocket protein 11
LOC106627395	2.356	6.39997e-11	N/A	N/A	phenoloxidase 2-like
LOC106623705	3.03	1.681e-21	3.015	1.37018e-09	pancreatic triacylglycerol lipase	Also over-expressed in the malpighian tubules of the resistant PanagiaB population
LOC106621192	3.446	1.55937e-26	2.383	2.04046e-07	nitric oxide synthase
LOC118679845	2.343	4.77063e-30	2.459	5.16796e-26	metallothionein-1	Also over-expressed in the malpighian tubules of the resistant PanagiaB population
LOC106620306	4.593	7.71487e-61	3.572	1.24404e-06	maltase A3-like
LOC106622640	2.188	0.00027351	N/A	N/A	maltase A3
LOC106622639	2.249	1.29762e-18	N/A	N/A	maltase A2
LOC106624382	6.321	1.36849e-58	6.142	1.14221e-75	maltase A1
LOC118679751	N/A	N/A	3.35	0.000638339	major royal jelly protein 3-like
LOC106624636	2.717	7.10432e-05	3.94	3.77027e-11	lysosomal aspartic protease-like
LOC106625220	N/A	N/A	3.789	0.000148124	lysosomal aspartic protease-like
LOC106622660	2.26	2.45286e-07	N/A	N/A	LOW QUALITY PROTEIN: multiple epidermal growth factor-like domains protein 11
LOC106619970	2.729	3.98728e-19	N/A	N/A	LOW QUALITY PROTEIN: larval serum protein 1 gamma chain-like
LOC118682041	2.695	6.4033e-21	2.537	5.91212e-12	LOW QUALITY PROTEIN: inositol monophosphatase 1-like	Also over-expressed in the malpighian tubules of the resistant PanagiaB population
LOC118682666	6.263	2.04936e-38	4.75	2.12031e-21	LOW QUALITY PROTEIN: general odorant-binding protein 99b-like
LOC106625102	2.149	2.35104e-27	N/A	N/A	LOW QUALITY PROTEIN: enolase-like	Also over-expressed in the malpighian tubules of the resistant PanagiaB population
LOC106625737	2.231	1.58029e-05	N/A	N/A	LOW QUALITY PROTEIN: D-2-hydroxyglutarate dehydrogenase, mitochondrial-like	Also over-expressed in the malpighian tubules of the resistant PanagiaB population
LOC118682410	3.667	6.13093e-16	3.072	5.68484e-09	LOW QUALITY PROTEIN: cytochrome b5-related protein
LOC106626535	2.372	3.55135e-14	N/A	N/A	long-chain-fatty-acid--CoA ligase heimdall-like
LOC106620601	2.151	5.45017e-14	N/A	N/A	leucine-rich melanocyte differentiation-associated protein
LOC106624631	3.262	9.74074e-33	2.038	5.24968e-15	larval serum protein 2
LOC118682491	4.883	4.99668e-16	2.698	2.05767e-05	larval serum protein 1 gamma chain-like
LOC118682935	2.859	1.52537e-21	N/A	N/A	larval serum protein 1 gamma chain-like
LOC118681657	2.661	1.10806e-34	N/A	N/A	larval serum protein 1 gamma chain-like
LOC118683412	2.292	2.69282e-05	N/A	N/A	larval serum protein 1 gamma chain-like
LOC106619961	2.577	2.37637e-19	N/A	N/A	larval serum protein 1 beta chain-like
LOC118681656	2.441	5.00371e-29	N/A	N/A	larval serum protein 1 beta chain-like
LOC118682938	2.276	4.32226e-15	N/A	N/A	larval serum protein 1 beta chain-like
LOC106616948	3.104	3.7646e-23	N/A	N/A	larval cuticle protein F1-like
LOC106624323	4.022	0.000926713	4.495	2.32277e-09	larval cuticle protein 9
LOC106620815	5.977	4.99213e-09	N/A	N/A	larval cuticle protein 65Ab1-like
LOC106622645	2.048	5.59704e-07	N/A	N/A	larval cuticle protein 2
LOC106620828	2.823	3.3969e-11	2.061	0.000252509	juvenile hormone esterase-like
LOC106626955	2.027	2.43381e-05	N/A	N/A	intraflagellar transport protein 140 homolog
LOC106618588	2.56	1.14713e-17	N/A	N/A	inositol oxygenase
LOC106627980	2.599	6.46838e-08	N/A	N/A	heat shock protein 23	Also over-expressed in the malpighian tubules of the resistant PanagiaB population
LOC106619137	2.643	3.63541e-19	N/A	N/A	GTP-binding protein Di-Ras2
LOC106616352	6.501	3.67874e-13	4.13	2.51804e-05	glycerol-3-phosphate phosphatase
LOC118682437	3.276	4.72324e-14	2.579	6.27015e-09	glucose dehydrogenase [FAD, quinone]	Also over-expressed in the malpighian tubules of the resistant PanagiaB population
LOC106617460	2.486	9.9754e-10	N/A	N/A	glucose dehydrogenase [FAD, quinone]
LOC106617785	5.667	2.89094e-25	4.418	3.78208e-19	general odorant-binding protein 99b
LOC106617794	2.383	1.2857e-21	N/A	N/A	general odorant-binding protein 99a
LOC106617051	N/A	N/A	2.126	8.3511e-06	ficolin-2
LOC106620809	2.649	2.69586e-25	N/A	N/A	fat-body protein 1
LOC106618815	2.716	2.85162e-21	N/A	N/A	fat body protein 2
LOC106618855	2.449	1.94243e-35	N/A	N/A	farnesol dehydrogenase-like
LOC118683170	2.164	9.38523e-17	N/A	N/A	farnesol dehydrogenase-like
LOC106619365	4.898	4.04832e-33	2.748	9.08209e-18	farnesol dehydrogenase
LOC106618532	6.258	6.62163e-32	3.236	7.32434e-21	elongation of very long chain fatty acids protein F
LOC106617630	2.27	2.85162e-21	N/A	N/A	elongation of very long chain fatty acids protein AAEL008004
LOC106623598	4.804	3.33726e-06	N/A	N/A	dynein heavy chain 10, axonemal
LOC118679942	4.942	6.10542e-13	N/A	N/A	cytochrome P450 CYP12A2-like
LOC106622341	2.035	1.5431e-10	N/A	N/A	cytochrome P450 CYP12A2
LOC106618459	2.808	1.57327e-24	2.745	1.16521e-20	cytochrome P450 9b2
LOC118680302	2.219	1.24332e-23	N/A	N/A	cytochrome P450 4d2-like
LOC106615810	2.132	0.00044846	N/A	N/A	cytochrome P450 18a1
LOC106618206-00002	3.693	3.52182e-54	3.198	6.75919e-40	cytochrome P450	Also over-expressed in the malpighian tubules of the resistant PanagiaB population
LOC106618206-00001	3.469	5.30422e-37	3.005	2.66039e-27	cytochrome P450	Also over-expressed in the malpighian tubules of the resistant PanagiaB population
LOC106623352	3.481	6.77358e-25	3.096	9.03945e-13	cytochrome b5-related protein
LOC118679713	4.295	4.54742e-14	3.241	2.18113e-07	ctenidin-1-like
LOC118680285	N/A	N/A	3.265	1.23842e-17	cholinesterase 1-like
LOC106619333	2.366	7.19202e-10	2.527	1.15952e-30	beta-hexosaminidase subunit beta	Also over-expressed in the malpighian tubules of the resistant PanagiaB population
LOC118680201	3.616	1.47675e-08	N/A	N/A	arylphorin subunit A4-like
LOC118683078	4.942	0.000348119	N/A	N/A	apolipoprotein D-like	Also over-expressed in the malpighian tubules of the resistant PanagiaB population
LOC118681228	4.154	0.000215707	N/A	N/A	apolipoprotein D-like	Also over-expressed in the malpighian tubules of the resistant PanagiaB population
LOC106625441	4.654	2.89094e-25	3.918	3.95748e-18	antigen 5 like allergen Cul n 1-like	Also over-expressed in the malpighian tubules of the resistant PanagiaB population
LOC106625831	5.003	1.14713e-17	3.533	2.19906e-07	angiopoietin-1
LOC106615831	3.292	3.70303e-13	N/A	N/A	amidophosphoribosyltransferase
LOC106619023	2.014	1.66583e-09	N/A	N/A	alpha-tocopherol transfer protein-like
LOC106625105	2.082	4.75122e-10	N/A	N/A	alpha-amylase A
LOC106622232	2.787	1.38112e-25	N/A	N/A	acanthoscurrin-2-like
LOC106621541	3.566	9.01105e-29	3.117	1.97752e-19	4-hydroxyphenylpyruvate dioxygenase
LOC106624198	2.71	2.67608e-09	N/A	N/A	4-coumarate--CoA ligase 4
LOC106623863	2.9	9.15238e-11	N/A	N/A	4-coumarate--CoA ligase 1-like
