## Supplementary material for "Functional characterization of cytochrome P450s associated with pyrethroid resistance in the olive fruit fly *Bactrocera oleae*": Table S7

### Sheet: Up-regulated in PanagiaB
Geneid	logFC	FDR	Annotation	Comments
LOC118683625	12.8845	4.99402e-54	apolipoprotein D-like
LOC118681265	11.9498	1.58886e-32	apolipoprotein D-like
LOC106614133	10.6094	4.93944e-49	uncharacterized protein LOC106614133
LOC118682808	9.52791	1.64534e-22	integumentary mucin C.1-like
LOC118681745	9.42378	3.07012e-21	protein C10-like	Also over-expressed in the whole-body samples of the resistant Kounoupidiana and PanagiaA populations
LOC118683593	9.29974	7.65547e-20	zinc transporter foi-like
LOC106614343	8.89052	1.97314e-100	dipeptidase 1 ## dipeptidase 1
LOC118681226	8.69708	6.42925e-86	apolipoprotein D-like
LOC106614810	8.48428	2.26894e-12	protein apnoia
LOC106619600	8.16341	2.2894e-09	uncharacterized protein LOC106619600
LOC106617236	8.06408	2.69298e-11	dipeptidase 1
LOC118682470	7.76971	3.8726e-07	protein toll-like
LOC106623195	7.748	4.20388e-23	uncharacterized oxidoreductase TM_0325
LOC118679823	7.7105	1.38895e-37	UDP-glycosyltransferase UGT5-like
LOC106617826	7.7046	7.2684e-05	uncharacterized protein LOC106617826 ## uncharacterized protein LOC106617826
LOC118680997	7.6313	1.49829e-18	uncharacterized protein LOC118680997	Also over-expressed in the whole-body samples of the resistant Kounoupidiana and PanagiaA populations
LOC118680168	7.01175	3.28383e-15	apolipoprotein D-like
LOC118681230	6.94733	1.46164e-89	apolipoprotein D-like
LOC106624368	6.89082	2.13637e-08	tyramine/octopamine receptor
LOC106615586	6.73256	7.59006e-58	apolipoprotein D
LOC118683078	6.67762	1.58483e-76	apolipoprotein D-like	Also over-expressed in the whole-body samples of the resistant Kounoupidiana and PanagiaA populations
LOC118681227	6.64343	2.22058e-59	apolipoprotein D-like
LOC106621406	6.54745	2.40785e-62	LOW QUALITY PROTEIN: cytochrome P450 4p1-like
LOC118681228	5.84525	7.50469e-91	apolipoprotein D-like	Also over-expressed in the whole-body samples of the resistant Kounoupidiana and PanagiaA populations
LOC118683201	5.80781	5.77796e-10	uncharacterized protein LOC118683201
LOC106614123	5.57574	2.75381e-55	heat shock protein 27
LOC118680697	5.55869	5.92034e-10	uncharacterized protein LOC118680697
LOC118680586	5.51251	1.74332e-08	uncharacterized protein LOC118680586
LOC106615642	5.34342	3.93765e-07	leucine-rich repeat extensin-like protein 6
LOC118682408	5.30208	1.49051e-09	uncharacterized protein LOC118682408
LOC106619852	5.05954	3.29577e-19	uncharacterized protein LOC106619852	Also over-expressed in the whole-body samples of the resistant Kounoupidiana and PanagiaA populations
LOC106623379	4.95131	8.95659e-32	LOW QUALITY PROTEIN: UDP-glycosyltransferase UGT5-like
LOC106621290	4.90588	4.37999e-08	uncharacterized protein LOC106621290
LOC106626902	4.64689	3.5954e-14	activity-regulated cytoskeleton associated protein 1-like
LOC118683002	4.64648	5.60584e-05	uncharacterized protein LOC118683002	Also over-expressed in the whole-body samples of the resistant Kounoupidiana and PanagiaA populations
LOC118680698	4.64607	1.37702e-07	uncharacterized protein LOC118680698
LOC106626066	4.48364	3.75074e-06	adenylate kinase isoenzyme 5 isoform X1 ## adenylate kinase isoenzyme 5 isoform X2 ## adenylate kinase isoenzyme 5 isoform X3 ## adenylate kinase isoenzyme 5 isoform X4
LOC106626021	4.36024	9.88415e-110	uncharacterized oxidoreductase TM_0325-like
LOC106624239	4.30607	2.5394e-12	somatostatin receptor type 2-like
LOC106617387	4.27895	2.21123e-08	uncharacterized protein LOC106617387
LOC106627430	4.26135	0.000291608	DNA topoisomerase 3-alpha
LOC106627270	4.25879	7.09789e-60	putative inorganic phosphate cotransporter
LOC106621509	4.24902	2.87203e-07	sex peptide receptor ## sex peptide receptor
LOC118681366	4.12402	2.327e-06	transmembrane protein 208-like
LOC106627306	4.06011	2.82092e-13	probable salivary secreted peptide
LOC106618199	3.99799	6.65734e-18	cytochrome P450 6g1 isoform X1 ## cytochrome P450 6g1 isoform X1 ## cytochrome P450 6g1 isoform X2 ## cytochrome P450 6g1 isoform X3
LOC106614340	3.9954	2.73524e-14	oxidoreductase OpS5-like
LOC106627936	3.92464	1.32931e-12	activity-regulated cytoskeleton associated protein 1
LOC106618206-00001	3.91035	0.00074275	cytochrome P450	Also over-expressed in the whole-body samples of the resistant Kounoupidiana and PanagiaA populations
LOC106624440	3.83734	6.1054e-05	arrestin domain-containing protein 3
LOC106624621	3.83272	5.01436e-10	lysozyme P-like
LOC106623705	3.77367	1.15116e-19	pancreatic triacylglycerol lipase isoform X1 ## pancreatic triacylglycerol lipase isoform X2	Also over-expressed in the whole-body samples of the resistant Kounoupidiana and PanagiaA populations
LOC118682019	3.68797	7.58115e-08	chitin synthase-like
LOC118682335	3.681	1.65191e-05	putative polypeptide N-acetylgalactosaminyltransferase 13
LOC106616495	3.66422	1.65445e-05	uncharacterized protein LOC106616495
LOC118683661	3.64309	2.11056e-06	uncharacterized protein LOC118683661 isoform X1 ## uncharacterized protein LOC118683661 isoform X2
LOC118682437	3.63203	1.01917e-36	glucose dehydrogenase [FAD, quinone]	Also over-expressed in the whole-body samples of the resistant Kounoupidiana and PanagiaA populations
LOC106627291	3.63189	3.28005e-10	uncharacterized protein LOC106627291
LOC106627787	3.57268	1.83197e-40	uncharacterized protein ZK1073.1 isoform X1 ## uncharacterized protein ZK1073.1 isoform X2 ## uncharacterized protein ZK1073.1 isoform X3 ## uncharacterized protein ZK1073.1 isoform X4 ## uncharacterized protein ZK1073.1 isoform X5 ## uncharacterized protein ZK1073.1 isoform X6 ## uncharacterized protein ZK1073.1 isoform X7 ## uncharacterized protein ZK1073.1 isoform X7 ## uncharacterized protein…
LOC106621664	3.5573	9.44337e-05	uncharacterized protein LOC106621664
LOC118681908	3.54684	1.81434e-58	metallothionein-1-like isoform X1 ## metallothionein-1-like isoform X2
LOC118683849	3.53793	3.75185e-09	AMP deaminase 2-like
LOC106626042	3.50537	7.461e-19	3-oxoacyl-[acyl-carrier-protein] reductase FabG-like
LOC106626336	3.48442	2.95196e-05	uncharacterized protein LOC106626336
LOC118683709	3.4721	5.42788e-06	uncharacterized protein LOC118683709
LOC106623979	3.35875	1.68977e-21	metallothionein-1 ## metallothionein-1
LOC106618920	3.348	8.4725e-09	uncharacterized protein LOC106618920
LOC106619333	3.3471	5.64468e-09	beta-hexosaminidase subunit beta	Also over-expressed in the whole-body samples of the resistant Kounoupidiana and PanagiaA populations
LOC106618206-00002	3.33292	2.48855e-11	cytochrome P450	Also over-expressed in the whole-body samples of the resistant Kounoupidiana and PanagiaA populations
LOC106616748	3.31683	4.42887e-16	heat shock protein 70
LOC106622649	3.27563	5.71548e-07	maltase A3
LOC106619857	3.22282	1.54417e-09	uncharacterized protein LOC106619857
LOC118679733	3.18528	5.75435e-07	L-galactose dehydrogenase-like ## L-galactose dehydrogenase-like ## L-galactose dehydrogenase-like
LOC106621407	3.17482	1.38895e-37	diuretic hormone receptor isoform X1 ## diuretic hormone receptor isoform X1 ## diuretic hormone receptor isoform X1 ## diuretic hormone receptor isoform X1 ## diuretic hormone receptor isoform X1 ## diuretic hormone receptor isoform X2 ## diuretic hormone receptor isoform X2
LOC106625441	3.09378	7.66422e-43	antigen 5 like allergen Cul n 1-like ## antigen 5 like allergen Cul n 1-like	Also over-expressed in the whole-body samples of the resistant Kounoupidiana and PanagiaA populations
LOC106614708	3.06785	0.000464876	uncharacterized protein LOC106614708 isoform X2 ## uncharacterized protein LOC106614708 isoform X1
LOC106626054	3.06776	3.35825e-54	3-oxoacyl-[acyl-carrier-protein] reductase FabG-like
LOC106615514	2.98199	7.58115e-08	uncharacterized protein LOC106615514
LOC106619155	2.97363	0.000472353	sodium/potassium/calcium exchanger Nckx30C isoform X1 ## sodium/potassium/calcium exchanger Nckx30C isoform X1 ## sodium/potassium/calcium exchanger Nckx30C isoform X1 ## sodium/potassium/calcium exchanger Nckx30C isoform X2 ## sodium/potassium/calcium exchanger Nckx30C isoform X3 ## sodium/potassium/calcium exchanger Nckx30C isoform X4 ## sodium/potassium/calcium exchanger Nckx30C isoform X5 ## …
LOC106627474	2.96299	9.80519e-15	FGGY carbohydrate kinase domain-containing protein
LOC106627796	2.95177	2.66596e-55	solute carrier organic anion transporter family member 74D-like	Also over-expressed in the whole-body samples of the resistant Kounoupidiana and PanagiaA populations
LOC106618778	2.93028	1.64143e-16	BTB/POZ domain-containing protein KCTD12
LOC106625710	2.92282	3.59791e-05	L-galactose dehydrogenase
LOC118681909	2.91498	1.11781e-09	metallothionein-1-like isoform X1 ## metallothionein-1-like isoform X2
LOC106614317	2.88392	0.000967492	insulin receptor ## insulin receptor
LOC106618108	2.83048	6.62245e-67	uncharacterized protein LOC106618108 ## uncharacterized protein LOC106618108
LOC118679761	2.81468	6.19963e-16	pancreatic triacylglycerol lipase-like isoform X1 ## pancreatic triacylglycerol lipase-like isoform X2 ## pancreatic triacylglycerol lipase-like isoform X3
LOC106616222	2.81297	2.10269e-05	acyl-CoA Delta(11) desaturase ## acyl-CoA Delta(11) desaturase
LOC106621501	2.80759	1.32288e-05	tetracycline resistance protein, class C-like
LOC106615491	2.79826	2.82593e-05	cuticle protein 21
LOC106627980	2.78448	9.50727e-08	heat shock protein 23	Also over-expressed in the whole-body samples of the resistant Kounoupidiana and PanagiaA populations
LOC106625363	2.77231	5.79932e-10	alpha-(1,3)-fucosyltransferase C-like
LOC106614671	2.76527	9.39265e-08	uncharacterized protein LOC106614671 isoform X2 ## uncharacterized protein LOC106614671 isoform X2 ## uncharacterized protein LOC106614671 isoform X2 ## uncharacterized protein LOC106614671 isoform X2 ## uncharacterized protein LOC106614671 isoform X2 ## uncharacterized protein LOC106614671 isoform X2 ## uncharacterized protein LOC106614671 isoform X2 ## uncharacterized protein LOC106614671 isofo…
LOC106614785	2.70423	1.93164e-11	sodium-independent sulfate anion transporter
LOC118682041	2.68203	5.72067e-12	LOW QUALITY PROTEIN: inositol monophosphatase 1-like	Also over-expressed in the whole-body samples of the resistant Kounoupidiana and PanagiaA populations
LOC106617869	2.64644	5.23436e-17	uncharacterized protein LOC106617869 isoform X1 ## uncharacterized protein LOC106617869 isoform X2 ## uncharacterized protein LOC106617869 isoform X1
LOC106627953	2.63314	1.19277e-08	heat shock protein 23
LOC106624818	2.59242	1.30989e-20	LOW QUALITY PROTEIN: probable cytochrome P450 6a13
LOC106625761	2.58576	2.06978e-19	synaptic vesicle glycoprotein 2A-like
LOC106618610	2.58431	2.141e-15	fibroblast growth factor receptor 3 ## fibroblast growth factor receptor 3
LOC118683253	2.5088	0.000727627	phospholipase A2
LOC106615095	2.49439	4.02105e-17	folylpolyglutamate synthase, mitochondrial isoform X1 ## folylpolyglutamate synthase, mitochondrial isoform X2 ## folylpolyglutamate synthase, mitochondrial isoform X1 ## folylpolyglutamate synthase, mitochondrial isoform X1 ## folylpolyglutamate synthase, mitochondrial isoform X1 ## folylpolyglutamate synthase, mitochondrial isoform X2 ## folylpolyglutamate synthase, mitochondrial isoform X2 ## …
LOC118682404	2.45683	1.14211e-23	UDP-glucosyltransferase 2-like	Also over-expressed in the whole-body samples of the resistant Kounoupidiana and PanagiaA populations
LOC106625737	2.45617	3.89467e-53	LOW QUALITY PROTEIN: D-2-hydroxyglutarate dehydrogenase, mitochondrial-like	Also over-expressed in the whole-body samples of the resistant Kounoupidiana and PanagiaA populations
LOC118679845	2.4081	1.89406e-19	metallothionein-1	Also over-expressed in the whole-body samples of the resistant Kounoupidiana and PanagiaA populations
LOC106626839	2.36499	2.31395e-24	membrane-associated guanylate kinase, WW and PDZ domain-containing protein 1 ## membrane-associated guanylate kinase, WW and PDZ domain-containing protein 1 ## membrane-associated guanylate kinase, WW and PDZ domain-containing protein 1
LOC106615161	2.3633	3.57194e-23	glutathione S-transferase 1-1
LOC118681162	2.31208	0.000313299	uncharacterized protein LOC118681162 isoform X1 ## uncharacterized protein LOC118681162 isoform X2
LOC106614218	2.30626	0.000139175	LOW QUALITY PROTEIN: uncharacterized protein LOC106614218
LOC118681215	2.30465	4.11465e-18	sialin-like
LOC106625102	2.27643	2.2969e-44	LOW QUALITY PROTEIN: enolase-like	Also over-expressed in the whole-body samples of the resistant Kounoupidiana and PanagiaA populations
LOC106619033	2.21903	8.60178e-08	apolipoprotein D
LOC106616607	2.20204	5.64631e-13	zinc transporter foi ## zinc transporter foi
LOC106622141	2.18517	1.32288e-05	insulin-degrading enzyme
LOC106620249	2.1527	8.3373e-22	probable cytochrome P450 6a13
LOC106624773	2.14172	3.68203e-25	uncharacterized protein LOC106624773
LOC106614243	2.1089	8.04579e-31	juvenile hormone epoxide hydrolase 2
LOC106616551	2.10699	5.71548e-07	uncharacterized protein LOC106616551 isoform X1 ## uncharacterized protein LOC106616551 isoform X1 ## uncharacterized protein LOC106616551 isoform X2
LOC106618198	2.06957	0.000166251	trypsin alpha-3
LOC106615368	2.04426	0.000109002	Usher syndrome type-1G protein homolog ## Usher syndrome type-1G protein homolog ## Usher syndrome type-1G protein homolog ## Usher syndrome type-1G protein homolog ## Usher syndrome type-1G protein homolog ## Usher syndrome type-1G protein homolog ## Usher syndrome type-1G protein homolog ## Usher syndrome type-1G protein homolog ## Usher syndrome type-1G protein homolog ## Usher syndrome type-1…
LOC106616272	2.03304	0.00019985	uncharacterized protein LOC106616272
LOC106623519	2.01244	0.000482348	probable chitinase 10 isoform X1 ## probable chitinase 10 isoform X2
LOC106614452	2.01234	1.30321e-13	juvenile hormone epoxide hydrolase 1
